# HISS: Snakemake-based workflows for performing SMRT-RenSeq assembly, AgRenSeq and dRenSeq for the discovery of novel plant disease resistance genes

**DOI:** 10.1101/2022.11.01.514708

**Authors:** Thomas M Adams, Moray Smith, Yuhan Wang, Lynn H Brown, Micha M Bayer, Ingo Hein

## Abstract

**Background:** In the ten years since the initial publication of the RenSeq protocol, the method has proved to be a powerful tool for studying disease resistance in plants and providing target genes for breeding programmes. Since the initial publication of the methodology, it has continued to be developed as new technologies have become available and the increased availability of computing power has made new bioinformatic approaches possible. Most recently, this has included the development of a *k*-mer based association genetics approach, the use of PacBio HiFi data, and graphical genotyping with diagnostic RenSeq. However, there is not yet a unified workflow available and researchers must instead configure approaches from various sources themselves. This makes reproducibility and version control a challenge and limits the ability to perform these analyses to those with bioinformatics expertise.

**Results:** Here we present HISS, consisting of three workflows which take a user from raw RenSeq reads to the identification of candidates for disease resistance genes. These workflows conduct the assembly of enriched HiFi reads from an accession with the resistance phenotype of interest. A panel of accessions both possessing and lacking the resistance are then used in an association genetics approach (AgRenSeq) to identify contigs positively associated with the resistance phenotype. Candidate genes are then identified on these contigs and assessed for their presence or absence in the panel with a graphical genotyping approach that uses dRenSeq. These workflows are implemented via Snakemake, a python-based workflow manager. Software dependencies are either shipped with the release or handled with conda. All code is freely available and is distributed under the GNU GPL-3.0 license.

**Conclusions:** HISS provides a user-friendly, portable, and easily customised approach for identifying novel disease resistance genes in plants. It is easily installed with all dependencies handled internally or shipped with the release and represents a significant improvement in the ease of use of these bioinformatics analyses.
