## Supplementary Table S1 for "HISS: Snakemake-based workflows for performing SMRT-RenSeq assembly, AgRenSeq and dRenSeq for the discovery of novel plant disease resistance genes"

### Sheet: all_coverage_values_transposed
gene	tig00001343_nlr_1	tig00001423_nlr_1	tig00002055_nlr_1	tig00002590_nlr_1
13_P_7_A4	100	100	100	100
16_MC_175_A11	100	100	100	100
16_MC_194_A3	100	100	100	100
16_MC_195_A2	100	100	100	100
Agria	100	100	100	100
Annabelle	100	100	100	100
Arizona	100	100	100	100
Atlantic	100	100	100	100
Bartina	100	100	100	100
Buster	100	100	100	100
Bute	100	100	100	100
Cara	100	100	100	100
Cultra	100	100	100	100
Electra	100	100	100	100
Gemson	100	100	100	100
Lady_Amarilla	100	100	100	100
Lady_Anna	100	100	100	100
Lady_Rosetta	100	100	100	100
Lionheart	100	100	100	100
Lorimer	100	100	100	100
Nectar	100	100	100	100
Picasso	100	100	100	100
Purple_Majesty	100	100	100	100
Riviera	100	100	100	100
Rock	100	100	100	100
Royal	100	100	100	100
Safari	100	100	100	100
Saphire	100	100	100	100
Sylvana	100	100	100	100
Toronto	100	100	100	100
Vales_Sovereign	100	100	100	100
Valor	100	100	100	100
15_JHL_140_A1	100	21.1364	35.34	36.1365
King_Edward	74.0226	75.4091	67.735	77.3667
Sarpo_Mira	63.6838	0	7.23257	9.61076
Melody	59.2963	57.1364	72.4989	68.4286
Nadine	47.0026	30.4545	39.0212	43.2484
Marfona	46.7854	23.9545	40.4504	48.8227
Jelly	45.8297	23.4545	41.4032	36.2326
Sagitta	45.3519	22.0909	32.6115	32.9169
Shelford	44.9609	41.3636	46.0806	45.7953
Saxon	44.874	21.2273	29.0602	41.3743
Mozart	43.4839	22.6364	37.5487	48.5824
Sunita	43.3102	22.5	37.3755	36.2326
Maris_Piper	43.0495	23.1818	32.958	42.5757
10_Z_41_A1	42.9192	14.9091	40.4071	31.1869
La_Strada	42.4848	23.3182	43.0056	28.2556
Seresta	42.311	32.8636	48.9822	36.4728
Maris_Bard	42.0504	25.1818	31.139	42.7198
Performer	41.3119	15.2273	29.9264	25.853
Mayan_Rose	40.8775	21.5455	20.4851	30.9947
Ivetta	40.5734	33.7727	39.2378	32.7727
Shepody	40.4865	20.5455	29.5366	26.0932
Desiree	40.3128	20.0455	16.0676	25.9491
Pentland_Dell	39.3136	21.7273	23.2568	32.6766
Hermes	39.2702	23.7727	39.9307	40.5094
16_MC_158_A34	38.9227	32.1364	29.0602	22.7295
Umatilla_Russet	38.4014	30.0455	36.3794	43.4407
VR808	38.2276	19.7273	43.1356	22.6333
Elland	38.0539	22.0455	31.6154	32.6285
Innovator	37.8801	21.7273	25.7254	22.4892
Carolus	37.6195	21.2727	33.3045	38.0106
Amora	37.5326	21.3182	26.1152	36.7131
Catriona	36.7072	16.8182	29.5366	26.0452
Premiere	36.6638	20.4091	23.0836	33.5416
Vivaldi	36.6203	15.2727	23.9065	33.3013
Markies	36.5769	18.4545	30.7492	26.3335
Orchestra	36.5334	27.9091	31.7887	33.2532
Brodie	36.5334	14.3636	23.2568	26.3335
Lady_Claire	36.4031	0	10.0476	12.2537
Estima	36.2294	21.7273	23.9065	17.3955
Rudolph	36.099	15.3182	27.3712	23.7386
Athlete	36.0556	12.3182	28.6271	11.1485
Daisy	35.8818	29.9545	39.3677	44.8342
Sangre	35.4909	22.8182	33.3045	50.2162
Charlotte	34.7089	18.8182	29.6665	47.5252
Strachan	34.4483	22.4545	47.9428	28.9284
16_MC_165_A4	34.1877	15.3182	17.3235	28.2076
Favorite	34.0573	20.8182	36.3794	25.8049
Camel	33.7967	16.5909	35.34	32.9169
Brooke	33.7098	45.8182	38.4149	25.9491
Wilja	32.4066	12.8636	25.812	22.8736
Stirling	31.9288	16.8182	15.6778	17.2033
Eurostar	31.5378	25.7727	9.70117	18.0202
Arsenal	31.4509	23.5909	39.1511	42.1432
Winston	31.2772	22	35.21	20.9995
Kelly	30.8427	19.9545	33.2612	10.5238
Bintje	30.1043	0	12.2131	5.6223
Fontane	29.2354	14.2727	15.8077	26.4777
Rooster	29.0617	13.8182	32.1784	28.2556
16_MC_204_A3	28.5404	21.3182	9.00823	17.9721
Panther	28.497	21	10.0909	23.21
KING_RUSSET	28.2798	15.6364	30.9225	17.828
Alverstone_Russet	28.2363	18.1818	20.0087	10.6679
Alouette	28.2363	17.1818	31.6154	28.9765
Challenger	28.106	15.4545	9.78779	17.9721
Manitou	26.8462	19.7727	25.5955	18.0202
Osprey	26.7593	42.4091	37.8086	21.1437
Pink_Fir_Apple	26.7593	10.7273	16.6739	18.2605
Yukon_Gold	26.0643	15.0455	25.5955	16.6266
Edzell_Blue	25.1955	18.8636	28.0208	39.8366
Burren	23.8923	20.1818	30.1862	21.0956
Kennebec	21.8071	0	11.0437	0
Maris_Peer	21.7202	25.3182	23.5167	17.9721
Saturna	21.6768	14	23.8198	26.2854
Arran_Victory	21.2424	0	8.66176	0
Spunta	21.2424	0	0	0
Basin_Russet	19.331	9.81818	1.73235	0
Cammeo	19.2441	10.3636	19.3157	14.7525
Cabaret	18.9401	35	21.741	4.85344
Taurus	17.6803	0	13.7289	7.54445
Violetta	15.7689	15.8182	16.414	3.31571
Toluca	13.6838	0	0	9.51466
Inca_Bella	11.338	6.86364	15.5479	0
DM	8.81842	0	8.14205	4.61317
Ranger_Russet	1.52042	10.3182	17.8865	16.3383
Russet_Burbank	0	10.1364	11.5201	0
